# Capturing the Differences between Humoral Immunity in the Normal and Tumor Environments from Repertoire-Seq of B-Cell Receptors Using Supervised Machine Learning

**DOI:** 10.1101/187120

**Authors:** Hiroki Konishi, Daisuke Komura, Hiroto Katoh, Shinichiro Atsumi, Hirotomo Koda, Asami Yamamoto, Yasuyuki Seto, Fukayama Massashi, Rui Yamaguchi, Seiya Imoto, Shumpei Ishikawa

## Abstract

The recent success of immunotherapy in treating tumors has attracted increasing interest in research related to the adaptive immune system in the tumor microenvironment. Recent advances in next-generation sequencing technology enabled the sequencing of whole T-cell receptors (TCRs) and B-cell receptors (BCRs)/immunoglobulins (Igs) in the tumor microenvironment. Since BCRs/Igs in tumor tissues have high affinities for tumor-specific antigens, the patterns of their amino acid sequences and other sequence-independent features such as the number of somatic hypermutations (SHMs) may differ between the normal and tumor microenvironments. However, given the high diversity of BCRs/Igs and the rarity of recurrent sequences among individuals, it is far more difficult to capture such differences in BCR/Ig sequences than in TCR sequences. The aim of this study was to explore the possibility of discriminating BCRs/Igs in tumor and in normal tissues, by capturing these differences using supervised machine learning methods applied to RNA sequences of BCRs/Igs.

RNA sequences of BCRs/Igs were obtained from matched normal and tumor specimens from 90 gastric cancer patients. BCR/Ig-features obtained in Rep-Seq were used to classify individual BCR/Ig sequences into normal or tumor classes. Different machine learning models using various features were constructed as well as gradient boosting machine (GBM) classifier combining these models. The results demonstrated that BCR/Ig sequences between normal and tumor microenvironments exhibit their differences. Next, by using a GBM trained to classify individual BCR/Ig sequences, we tried to classify sets of BCR/Ig sequences into normal or tumor classes. As a result, an area under the curve (AUC) value of 0.826 was achieved, suggesting that BCR/Ig repertoires have distinct sequence-level features in normal and tumor tissues.

To the best of our knowledge, this is the first study to show that BCR/Ig sequences derived from tumor and normal tissues have globally distinct patterns, and that these tissues can be effectively differentiated using BCR/Ig repertoires.
