## Supplementary material for "Capturing the Differences between Humoral Immunity in the Normal and Tumor Environments from Repertoire-Seq of B-Cell Receptors Using Supervised Machine Learning": Table S1

### Sheet: data_table
Supplementary Table 1. A table showing the number of reads, inferred reads, unique reads, clones, and extracted clones for each sample.
	Normal					Tumor
ID	# of reads	# of inferred BCR/Ig reads	# of unique inferred reads	# of clones	# of extracted clones	# of reads	# of inferred BCR/Ig reads	# of unique inferred reads	# of clones	# of extracted clones
1	484520	457015	399854	27630	952	1042728	968704	764039	19917	1533
2	973964	929936	856039	62989	1229	1224000	1168757	1039694	56414	2124
3	1016312	957493	823675	21536	858	748230	699298	604501	19057	412
4	3254416	3083397	2289936	12163	2239	1602221	1515066	1008797	4604	618
5	964526	898322	721870	12538	751	944684	866080	725609	14220	1084
6	623670	559908	463418	13247	461	1468716	1407784	1217556	37325	2801
7	539609	508544	438788	24987	314	453549	399393	337279	13028	203
8	584475	534849	464030	33764	1104	1212221	1148852	844149	18143	1407
9	1099972	1030398	919402	44952	2579	1342789	1293155	860954	8692	784
10	1355274	1255905	1079370	28401	2602	2874743	2785473	2134023	26553	3579
11	727805	678937	594739	24014	809	709422	689584	545558	19745	703
12	1216907	1156107	1010821	27511	2703	584765	540790	418517	18759	590
13	1380942	1317357	1197923	60689	3423	2969575	2884771	2096648	25179	2368
14	2309022	2112480	1801819	30785	4369	1718882	1629407	1156133	10937	1233
15	776754	728108	640238	24023	1311	1241743	1148342	895518	27415	1606
16	2264226	1932692	1557314	13478	3288	1029858	972809	767303	11274	1342
17	700248	649771	569734	21364	758	862111	821888	762187	58771	1783
18	812193	740714	630938	21499	629	675806	630642	572984	26707	983
19	2245474	2139428	1883508	37641	6336	1630669	1574509	1113357	11183	1447
20	1770095	1706137	1370416	19069	3220	1481677	1436448	1109842	11799	1661
21	404181	380701	341263	21351	891	1222919	1163051	827997	14417	1188
22	1201784	1135077	1028195	55666	2846	1522619	1429476	932527	17731	632
23	1149538	1085006	977404	42949	1850	1158258	1114315	871900	29156	1126
24	402802	376041	346781	25886	289	1590513	1497771	1127913	17228	574
25	1861506	1752416	1589118	52477	5327	1166098	1106308	812456	28414	1062
26	896079	840399	743020	27257	1336	1598992	1535867	1221653	72532	2316
27	694533	626960	554001	24005	1064	1527687	1413621	1111364	10251	1525
28	656030	598708	533278	22805	510	293600	271087	241432	17809	52
29	2688772	2550306	1969073	20545	2055	1099195	1002639	837601	28274	1613
30	1352256	1292818	1132628	21939	2621	1084987	1042831	913369	46689	1623
31	994634	939775	907878	96429	2464	918678	868172	794937	12152	1305
32	339014	253528	153413	333	53	277861	158315	97591	301	61
33	487153	449136	413085	25763	997	481817	459800	376008	14834	525
34	138618	129806	98402	6121	92	591792	541295	439450	10989	754
35	580626	522328	493550	35682	1489	287286	269613	203731	4936	315
36	1269966	1128440	1011175	15276	3436	237386	218318	199789	12442	417
37	599250	544229	507892	26401	1848	95613	92426	63917	1852	70
38	785159	680883	625799	27690	2096	323510	297899	215143	2573	248
39	983335	916821	806697	14291	2211	1250769	1141648	844605	13179	1047
40	1382022	1258138	1048049	28581	1976	379879	354024	269183	3826	441
41	221790	194853	185258	20487	417	382977	326348	257869	2750	491
42	448746	401409	385201	34174	1130	260088	246750	186551	5143	280
43	653207	580486	533134	21973	945	1299993	1133992	1016374	31233	1410
43	528906	489284	451742	31939	1262	1086545	1041023	758872	7864	879
44	366559	340629	290019	12610	828	499634	460874	358824	8062	328
45	807951	734304	703303	31333	2694	911637	852975	714442	17108	883
46	498955	455705	436332	38312	1156	141470	112602	58323	4871	27
47	595317	545754	468090	12491	592	932369	856974	789204	36592	2030
48	1274747	1181692	1114419	68799	4135	1032810	963343	807251	21052	1064
49	226800	206243	197293	21706	654	613601	594092	442419	5831	625
50	955564	896898	780589	32954	1945	246620	165523	108945	346	43
51	593870	526753	503713	63097	1089	259647	239666	200387	12537	183
52	326100	283149	244018	6912	556	402347	383956	310919	15254	447
53	328981	272715	262855	25202	767	300705	277281	228697	3296	641
54	472194	442536	383363	17673	814	193657	182593	127907	2479	193
55	615940	567307	503321	16641	1395	1231099	1130113	1029800	19745	2262
56	139840	128681	121066	8503	417	102296	96923	86727	3796	325
56	1972867	1864914	1756797	61434	2312	1033787	976590	921628	23315	1191
57	439776	391528	365102	28188	905	439647	375406	319876	10602	594
58	257689	231943	218110	23699	210	981163	944033	722777	21770	629
59	266229	232699	220399	21252	683	868027	833384	705612	11601	1054
60	608926	545121	524605	49074	1397	421033	376259	338486	19735	663
61	825805	678443	582331	20073	866	1047709	962066	803639	13379	1388
62	1025579	942142	701306	2967	343	115253	108230	65401	991	54
63	982648	885202	807620	31260	3070	734315	682811	558345	14505	829
64	278278	261981	213120	8349	356	963993	931994	804057	18215	1227
65	601310	543129	521069	24859	1143	561692	528733	508941	48720	757
66	261423	236295	208534	11263	390	381212	362835	279886	6500	488
67	740960	660814	597335	17673	1774	284319	267934	232604	9619	356
68	1171377	969505	840614	14181	1302	1175099	1109345	867989	8047	868
69	1911309	1637712	1441230	28491	3982	549389	489026	328419	2623	303
70	2222505	1900944	1665826	42265	3942	1941239	1739469	1415920	18564	2211
71	2415997	2214080	1927069	28744	4616	817462	721856	621768	24223	679
72	616068	566606	507781	32070	1448	58265	55855	43083	2209	51
73	37901	29277	20389	194	27	827	247	245	145	0
74	302225	273598	258886	15701	389	264531	246736	225766	15059	377
75	938160	768263	712743	14937	2518	406329	394651	285083	6915	494
76	129697	120772	118090	24054	191	480802	409130	354131	4034	603
77	632061	580612	524291	24711	1352	116458	107122	103942	14360	80
78	181675	165229	163454	21701	437	88559	76437	74986	17248	78
80	430397	395646	347954	17487	370	435804	388035	356631	20935	435
81	1685139	1542935	1268686	20909	2119	1045067	951882	847801	26303	2227
82	602118	543374	502217	47614	976	631020	598034	482652	45150	675
83	326188	306685	277280	18010	753	461125	442517	400035	21173	1076
85	245621	222354	214116	20001	563	358955	346403	290022	11040	389
86	148120	138238	135237	26122	190	719949	677562	516998	23501	529
87	830228	686524	629242	31438	1090	437507	385810	348104	21133	391
88	250225	235638	213038	21970	486	783931	753809	585929	15938	1061
89	505734	488927	415855	12191	260	662563	642813	535500	12893	603
90	291918	267291	260676	24642	704	1215202	1168288	762700	2094	260
Avg	857325	784620	685769	26734	1526	814529	763117	606330	16776	888
SD	646529	599370	495152	15839	1283	566196	543813	412956	13513	704
Min	37901	29277	20389	194	27	827	247	245	145	0
Max	3254416	3083397	2289936	96429	6336	2969575	2884771	2134023	72532	3579
